# Disentangling the biological information encoded in disordered mitochondrial morphology through its rapid elicitation by iCMM

**DOI:** 10.1101/2020.06.22.166165

**Authors:** Takafumi Miyamoto, Hideki Uosaki, Yuhei Mizunoe, Satoi Goto, Daisuke Yamanaka, Masato Masuda, Yosuke Yoneyama, Hideki Nakamura, Naoko Hattori, Yoshinori Takeuchi, Motohiro Sekiya, Takashi Matsuzaka, Fumihiko Hakuno, Shin-Ichiro Takahashi, Naoya Yahagi, Koichi Ito, Hitoshi Shimano

## Abstract

Mitochondrial morphology is dynamically changed in conjunction with spatiotemporal functionality. Although considerable efforts have been made to understand why abnormal mitochondrial morphology occurs in various diseases, the biological significance of mitochondrial morphology in states of health and disease remains to be elucidated owing to technical limitations. In the present study, we developed a novel method, termed inducible Counter Mitochondrial Morphology (iCMM), to purposely manipulate mitochondrial morphological patterns on a minutes timescale, using a chemically inducible dimerization system. Using iCMM, we showed that mitochondrial morphological changes rapidly lead to the characteristic reconstitution of various biological information, which is difficult to investigate by conventional genetic engineering. The manipulation of mitochondrial morphology using iCMM can improve our understanding of the interplay between mitochondrial morphology and cellular functions.
