## Supplementary table 2 for "Disentangling the biological information encoded in disordered mitochondrial morphology through its rapid elicitation by iCMM"

### Sheet: Sheet1
gene symbol	EntrezGene	Ensembl	mYF vs YF, Rapa, 2 h					mYF vs YF, Rapa, 6 h					mYF vs YF-Cavs1s, Rapa, 2 h					mYF vs YF-Cav1s, Rapa, 6 h					mYF vs mActZ-FY, Rapa, 2 h					mYF vs mActZ-FY, Rapa, 6 h
			Direction	logFC	logCPM	LR	Pvalue	Direction	logFC	logCPM	LR	Pvalue	Direction	logFC	logCPM	LR	Pvalue	Direction	logFC	logCPM	LR	Pvalue	Direction	logFC	logCPM	LR	Pvalue	Direction	logFC	logCPM	LR	Pvalue
ACTA2	59	ENSG00000107796	0	0.0634	1.94	0.0195	0.889	0	-0.194	2.38	0.282	0.595	0	-0.477	1.74	0.972	0.324	0	-1.1	2.09	7.83	0.00514	1	3.36	4.22	145	2.03e-33	1	2.63	4.24	133	8.74e-31
ACTC1	70	ENSG00000159251	0	-0.161	7	1.33	0.248	0	-0.397	6.72	10.7	0.00106	0	-0.528	6.84	6.06	0.0139	-1	-1.01	6.5	58.5	2.05e-14	0	0.841	7.55	34.1	5.1e-09	0	0.404	7.15	10.1	0.00149
ACTG2	72	ENSG00000163017	0	0.112064	1.12035	0.0311569	0.859891	0	0.17477	0.964683	0.0687687	0.793138	0	-0.912922	0.85163	1.4664	0.225914	0	-0.697101	0.737767	0.801713	0.370582	1	2.91535	2.80561	53.0336	3.28e-13	1	2.97636	2.66765	58.3076	2.24e-14
ADM2	79924	ENSG00000128165	0	-0.0349	0.949	0.00256	0.96	0	0.727	1.11	1.4	0.237	0	0.225	1.06	0.115	0.734	1	2.8	2.39	41	1.5e-10	0	0.969	1.34	2.87	0.0905	1	2.14	1.94	22.3	2.37e-06
ADRA2A	150	ENSG00000150594	0	-0.757	4.1	12.3	0.000451	0	0.0457	3.98	0.0406	0.84	0	-0.428	4.24	4.37	0.0365	0	0.233	4.09	0.978	0.323	-1	-1.06	3.95	21.7	3.26e-06	0	-0.372	3.81	2.28	0.131
APEX1	328	ENSG00000100823	0	0.423	6.42	7.08	0.00778	1	1.3	5.6	45.9	1.28e-11	0	0.325	6.36	3.94	0.0472	0	0.859	5.31	15.8	6.86e-05	0	0.276	6.32	2.96	0.0851	1	1.08	5.47	22.2	2.45e-06
ARHGDIB	397	ENSG00000111348	0	0.135	1.96	0.0983	0.754	0	-1.07	1.16	3.4	0.0653	0	-0.8	1.63	2.42	0.119	0	-0.707	1.29	1.59	0.208	1	1.47	2.71	18.2	1.96e-05	0	1.47	2.29	13.3	0.000271
ARL4D	379	ENSG00000175906	0	0.434	3.2	2.4	0.122	0	-0.297	3.88	1.74	0.188	0	0.25	3.11	0.65	0.42	0	-0.256	3.92	1.4	0.236	1	1.03	3.56	17.1	3.58e-05	0	0.101	4.09	0.238	0.626
ASNS	440	ENSG00000070669	0	0.106174	4.10422	0.268677	0.604221	0	-0.280747	3.938	1.58427	0.208147	0	0.27912	4.19652	2.0002	0.157279	1	1.05168	4.68758	34.2095	4.95e-09	0	0.0144219	4.03773	0.00522503	0.942376	0	0.259123	4.22652	1.80633	0.178949
ATF3	467	ENSG00000162772	0	-0.223849	3.81635	1.00646	0.315752	0	-0.161785	3.15435	0.338014	0.560978	0	-0.251965	3.81017	1.21575	0.270196	1	1.18585	3.92173	24.8449	6.21e-07	0	0.332819	4.08867	2.52767	0.111865	0	0.95125	3.786	18.42	1.77e-05
ATF4P3	643159	NA	0	-0.0873	4.36	0.189	0.664	0	0.011	3.96	0.00257	0.96	0	0.0618	4.44	0.1	0.752	1	1.15	4.64	34.1	5.32e-09	0	0.179	4.48	0.803	0.37	0	0.614	4.31	8.97	0.00274
ATN1	1822	ENSG00000111676	0	0.261	3.34	0.689	0.406	1	1.21	3.86	30.7	2.95e-08	0	0.527	3.48	3.06	0.0803	1	1.27	3.9	21.6	3.31e-06	0	0.46	3.43	2.2	0.138	1	1.3	3.95	18.7	1.51e-05
ATP6V0C	527	ENSG00000185883	0	-0.969	6.07	5.25	0.0219	0	0.29	3.84	0.677	0.41	0	-1.84	5.83	12.5	0.000415	0	-1.07	3.29	7.16	0.00745	-1	-2	5.76	16.8	4.21e-05	0	-0.343	3.57	0.757	0.384
BCL2L1	598	ENSG00000171552	0	0.706	4.61	11.7	0.00064	0	0.299	4.73	2.48	0.115	0	0.827	4.68	11.9	0.000549	0	0.128	4.65	0.493	0.483	1	1.15	4.89	29.9	4.57e-08	0	0.529	4.88	8.67	0.00323
BCL3	602	ENSG00000069399	0	0.0845	4.51	0.212	0.646	0	-0.0619	4.65	0.0945	0.758	0	0.477	4.72	7.64	0.00571	0	-0.0539	4.67	0.0927	0.761	1	1.27	5.23	55.4	9.75e-14	0	0.711	5.1	19.9	8.18e-06
BDKRB1	623	ENSG00000100739	0	-0.739	3.26	6.99	0.00821	0	-0.232	2.62	0.463	0.496	-1	-1.56	3.03	24.1	8.98e-07	0	-0.741	2.45	4.29	0.0383	0	0.34	3.75	1.48	0.223	0	0.548	3.02	3.52	0.0608
BIRC3	330	ENSG00000023445	0	0.122	4.87	0.524	0.469	0	0.34	3.53	1.86	0.173	0	0.0451	4.83	0.056	0.813	0	0.349	3.55	2.18	0.14	0	0.861	5.3	29	7.42e-08	1	1.37	4.2	41.9	9.49e-11
C17orf99	100141515	ENSG00000187997	0	-2.27	1.82	18.2	1.94e-05	0	-1.23	1.23	2.63	0.105	0	-1.62	1.97	11.1	0.000867	0	-0.566	1.44	0.66	0.417	-1	-2.39	1.74	19.7	9.19e-06	0	0.0829	1.67	0.0199	0.888
C1QBP	708	ENSG00000108561	0	0.344	7.49	6.73	0.00947	1	1.09	6.95	26.8	2.3e-07	0	0.0416	7.33	0.108	0.742	0	0.905	6.83	15.4	8.92e-05	0	-0.238	7.17	2.54	0.111	0	0.595	6.65	6.65	0.00994
CC2D1A	54862	ENSG00000132024	0	-0.191	2.08	0.216	0.642	-1	-1.4	2.52	18.2	2e-05	0	-0.505	1.98	1.38	0.241	0	-1.14	2.62	12	0.000526	0	0.322	2.3	0.795	0.373	0	-0.595	2.79	4.09	0.0432
CCNH	902	ENSG00000134480	0	0.129098	5.56068	0.628283	0.427986	0	0.919098	5.1605	17.0445	3.65e-05	0	0.129296	5.56068	0.669668	0.413167	1	1.01333	5.22609	17.8183	2.43e-05	0	-0.0112828	5.47141	0.00450723	0.946474	1	1.05518	5.27145	20.1924	7e-06
CD70	970	ENSG00000125726	0	-0.096	6.39	0.319	0.572	0	-0.365	6.37	3.89	0.0485	0	-0.521	6.2	11.9	0.000548	0	-0.796	6.21	23.1	1.53e-06	1	1.29	7.21	38.3	5.94e-10	0	0.75	6.99	23.7	1.11e-06
CD83	9308	ENSG00000112149	0	0.1605	3.57212	0.45834	0.498401	0	-0.0816608	3.13427	0.0826134	0.773787	1	1.24719	4.22626	36.015	1.96e-09	0	0.826989	3.63268	10.7253	0.00105682	0	0.432455	3.70632	3.62029	0.057079	0	-0.050757	3.17004	0.0296971	0.863179
CD9	928	ENSG00000010278	0	0.215	7.05	1.62	0.203	1	1.65	6.43	18.7	1.54e-05	0	0.0951	6.98	0.311	0.577	0	1.44	6.28	12	0.000531	0	0.11	6.97	0.332	0.565	0	1.48	6.33	12.8	0.000353
CDKN1A	1026	ENSG00000124762	0	-0.827896	6.08967	31.9632	1.57e-08	0	-0.610772	6.50708	22.281	2.36e-06	0	-0.612406	6.17721	17.1138	3.52e-05	-1	-1.06136	6.36135	65.8646	4.83e-16	0	0.592686	6.76829	17.5976	2.73e-05	0	0.372346	7.0044	9.25323	0.0023508
CEBPG	1054	ENSG00000153879	0	0.0183	4.54	0.00909	0.924	0	0.349	4.67	3.94	0.0471	0	-0.0284	4.52	0.0227	0.88	1	1.14	5.16	41.7	1.04e-10	0	-0.124	4.45	0.433	0.511	0	0.691	4.89	14.8	0.000121
CGA	1081	ENSG00000135346	0	0.0397932	5.15556	0.0469207	0.828511	0	-0.00580112	5.07974	0.00135856	0.970598	0	-0.707303	4.82238	11.2814	0.000782867	0	-0.512683	4.86663	8.3515	0.00385369	0	-0.974727	4.68492	18.4345	1.76e-05	-1	-1.1764	4.63339	36.6684	1.4e-09
CHAC1	79094	ENSG00000128965	0	0.703	1.78	2.17	0.141	0	0.355	1.37	0.381	0.537	0	0.987	1.94	4.23	0.0398	1	4.5	4.4	237	2.19e-53	1	1.92	2.53	25.9	3.57e-07	1	2.82	2.96	62.8	2.31e-15
CITED2	10370	ENSG00000164442	0	0.089743	4.87962	0.216694	0.64157	1	1.71963	4.05798	48.5133	3.28e-12	0	-0.0843591	4.79075	0.188385	0.664264	1	1.53836	3.93099	22.9887	1.63e-06	0	-0.22892	4.69844	1.31103	0.252209	0	1.19518	3.71189	14.5944	0.00013331
CKLF-CMTM1	100529251	ENSG00000254788	0	0.145	2.86	0.224	0.636	1	1.49	2.69	18.7	1.54e-05	0	-0.211	2.7	0.412	0.521	0	1.17	2.49	10.3	0.0013	0	0.101	2.82	0.0896	0.765	0	1.04	2.42	6.27	0.0123
CLDN1	9076	ENSG00000163347	0	0.112035	3.54347	0.191456	0.661708	0	0.808752	3.29853	8.89847	0.0028541	0	0.156974	3.5695	0.319218	0.572078	0	0.572142	3.17757	2.67659	0.101834	1	1.11864	4.14045	24.1088	9.1e-07	1	1.78095	3.9823	51.9159	5.79e-13
CLIC3	9022	ENSG00000169583	0	0.0294	1.55	0.0032	0.955	0	0.241	1.83	0.299	0.584	0	0.243	1.66	0.153	0.696	0	-0.308	1.63	0.447	0.504	1	1.62	2.4	17.3	3.23e-05	0	0.773	2.12	3.94	0.0472
CNIH3	149111	ENSG00000143786	0	4.67315	0.511203	11.5667	0.000671427	0	-1.54844	1.00987	6.03332	0.0140383	1	5.38552	0.912165	20.5934	5.68e-06	0	-0.888427	1.18988	2.14179	0.143335	0	4.95835	0.580788	12.6366	0.00037826	0	-1.35517	1.06638	4.80466	0.0283828
CNN1	1264	ENSG00000130176	0	-0.591	2.88	3.24	0.0718	0	-0.959	2.95	11.6	0.000642	0	-0.471	2.94	1.92	0.166	0	-1.03	2.96	10.1	0.00151	1	2.42	4.77	131	3e-30	1	1.69	4.41	72.9	1.34e-17
COL15A1	1306	ENSG00000204291	0	0.0835	1.64	0.0207	0.886	0	0.258	1.56	0.228	0.633	1	1.98	2.72	22.6	1.95e-06	1	2.1	2.65	30.6	3.2e-08	0	-0.138	1.49	0.0504	0.822	0	0.371	1.63	0.407	0.524
COL16A1	1307	ENSG00000084636	0	-0.305461	3.29798	1.20637	0.272052	0	0.469207	2.94068	2.15807	0.141823	0	0.00879502	3.45003	0.00110599	0.97347	0	0.351682	2.89019	1.18706	0.275923	0	-0.140854	3.35098	0.276798	0.598808	1	1.18863	3.40004	20.713	5.34e-06
COL25A1	84570	ENSG00000188517	0	0.336408	3.38378	1.8274	0.176435	0	0.303606	3.04256	1.08901	0.29669	0	0.982358	3.7639	14.9134	0.000112562	1	1.19471	3.57751	20.8579	4.95e-06	0	-0.934816	2.78429	7.88416	0.00498695	0	-1.06639	2.50455	7.73047	0.00542965
COL8A1	1295	ENSG00000144810	0	0.402042	3.85734	3.4166	0.0645439	0	0.0911335	3.78833	0.136044	0.712246	1	1.52995	4.58073	47.3975	5.8e-12	0	0.871969	4.24406	13.9821	0.000184555	0	-0.776215	3.26984	9.23969	0.00236826	0	-0.846801	3.4127	8.53298	0.00348767
CREB3L1	90993	ENSG00000157613	0	-0.253	3.62	1.1	0.294	0	-0.157	3.08	0.299	0.585	-1	-1.52	3.19	28.5	9.43e-08	0	-1.18	2.73	12.2	0.000469	1	1.22	4.47	41.2	1.37e-10	1	1.1	3.81	16.4	5.08e-05
CRYAB	1410	ENSG00000109846	0	-0.856	4.13	12.1	0.000494	0	-0.823	3.91	13.1	0.000294	-1	-1.46	3.95	26.1	3.31e-07	-1	-1.44	3.75	34.3	4.65e-09	0	0.181	4.58	0.713	0.399	0	0.125	4.35	0.337	0.562
CSF1	1435	ENSG00000184371	0	0.140997	3.2377	0.268837	0.604113	0	0.186444	3.15922	0.45431	0.500296	0	0.330049	3.33799	1.51009	0.219126	0	0.721988	3.46087	7.04555	0.00794625	0	0.376027	3.352	1.77682	0.182541	1	1.1118	3.72389	21.0637	4.44e-06
CTH	1491	ENSG00000116761	0	-0.156093	2.55028	0.192538	0.660813	0	0.0965703	1.84412	0.0538688	0.816463	0	-0.629528	2.37485	2.67579	0.101885	1	1.73566	2.78686	24.5056	7.41e-07	0	-0.992236	2.19177	6.49524	0.0108164	0	0.598177	2.09973	1.91027	0.166933
DAB1	1600	ENSG00000173406	0	0.347353	3.25964	1.74076	0.187042	0	0.57527	3.11609	3.94481	0.047016	1	1.17602	3.75754	22.2561	2.39e-06	0	0.978469	3.36535	12.9945	0.000312409	0	-0.184823	2.9735	0.278144	0.59792	0	-0.0031997	2.84139	0.000127683	0.990984
DDIT3	1649	ENSG00000175197	0	0.477	3.08	2.74	0.0979	0	-0.167	2.85	0.35	0.554	0	0.0556	2.87	0.0324	0.857	1	1.24	3.65	25	5.64e-07	0	0.227	2.93	0.639	0.424	0	0.677	3.31	7.19	0.00733
DDIT4	54541	ENSG00000168209	0	-0.0727	4.9	0.166	0.684	0	-0.154	5.21	0.807	0.369	0	0.00836	4.94	0.00209	0.963	1	1.37	6.13	89	4.01e-21	0	0.03	4.94	0.0306	0.861	0	0.306	5.47	3.63	0.0569
DDX58	23586	ENSG00000107201	0	-0.392297	2.2941	1.07951	0.298807	0	0.627455	2.12571	2.2994	0.129424	0	-0.0103556	2.47086	0.000658109	0.979534	0	0.811084	2.23638	3.7041	0.0542789	0	0.802024	2.87835	6.42565	0.0112484	1	1.93177	2.97131	28.1656	1.11e-07
DFFB	1677	ENSG00000169598	0	0.202967	3.07649	0.414589	0.51965	1	1.32423	3.43973	18.5084	1.69e-05	0	0.0592129	3.00552	0.0372799	0.846896	0	0.504935	2.95221	2.64717	0.103735	0	-0.135462	2.88405	0.18949	0.663341	0	0.718867	3.0861	5.90265	0.0151181
DUSP5	1847	ENSG00000138166	0	-0.587	3.79	7.3	0.00688	0	0.133	2.8	0.213	0.644	0	-0.00105	4.06	1.96e-05	0.996	0	0.543	3.02	2.93	0.0867	0	0.67	4.42	10.8	0.000989	1	1.36	3.55	26.3	2.9e-07
DUXAP3	503632	NA	0	-2.56	1.3	14.7	0.000128	0	-1.02	0.583	1.04	0.309	0	-2.47	1.35	14.1	0.000174	0	0.706	1.15	0.753	0.385	-1	-2.68	1.22	16.6	4.7e-05	0	-2.21	0.422	3.81	0.051
EDN1	1906	ENSG00000078401	0	0.0943283	4.7741	0.32107	0.570965	0	0.402699	3.44195	2.73714	0.0980402	0	-0.0866696	4.68356	0.18811	0.664494	0	-0.410137	3.07344	2.13146	0.144303	1	1.66364	5.78483	92.9203	5.44e-22	1	1.91114	4.47012	76.2365	2.52e-18
EDN2	1907	ENSG00000127129	0	0.221403	2.72525	0.47728	0.489657	0	0.432956	2.9204	2.13404	0.144061	0	0.447741	2.84469	1.97634	0.159777	0	0.219396	2.82423	0.514845	0.473049	1	1.63508	3.60582	42.3655	7.57e-11	0	0.690428	3.08882	6.10868	0.0134519
EPHA2	1969	ENSG00000142627	0	0.0276925	5.86847	0.0401278	0.841231	0	1.00599	5.58451	16.9949	3.75e-05	0	-0.477715	5.63283	10.9938	0.00091419	0	0.572523	5.32144	5.10155	0.0239044	0	0.0549522	5.86728	0.113762	0.735902	1	1.2311	5.76342	25.3579	4.76e-07
F3	2152	ENSG00000117525	0	0.0460405	4.78745	0.0626884	0.802296	0	0.391019	4.00092	3.04239	0.0811162	0	-0.493413	4.5375	6.40256	0.0113956	0	-0.158967	3.73764	0.44784	0.503363	0	0.764528	5.19403	17.151	3.45e-05	1	1.75628	4.93223	76.223	2.53e-18
FBXW4	6468	ENSG00000107829	0	0.164	3.2	0.257	0.612	0	-0.2	3.64	0.72	0.396	0	-0.0513	3.1	0.0219	0.882	0	-0.547	3.51	4.88	0.0272	0	-0.84	2.73	5.08	0.0242	-1	-1.07	3.33	16.4	5.06e-05
FN1	2335	ENSG00000115414	0	-0.291535	7.42552	5.2823	0.0215433	0	-0.426615	7.50077	9.45777	0.00210256	-1	-1.75323	6.93414	153.941	2.39e-35	-1	-1.42903	7.16826	88.2834	5.67e-21	1	1.21671	8.28706	77.2313	1.52e-18	1	1.27297	8.49608	81.37	1.87e-19
FOXF2	2295	ENSG00000137273	0	0.536381	3.05659	2.72243	0.0989474	0	1.29719	2.85551	15.0541	0.000104474	0	0.633253	3.11579	3.82443	0.0505106	1	1.44482	2.95757	19.6995	9.06e-06	0	-0.0671943	2.724	0.0376391	0.84617	0	1.03283	2.72419	5.4675	0.0193733
FOXQ1	94234	ENSG00000164379	0	0.028181	5.28272	0.0260457	0.871789	0	0.46818	5.47226	8.54225	0.00346997	0	-0.704057	4.95613	13.852	0.00019779	0	0.675892	5.60661	20.0248	7.64e-06	-1	-1.08945	4.77798	29.1805	6.59e-08	0	-0.656545	4.95108	14.037	0.000179253
FTH1P7	2500	NA	0	0.0217	4.64	0.0122	0.912	1	1.04	4.25	17.5	2.89e-05	0	0.114	4.69	0.401	0.527	0	0.724	4.06	5.97	0.0145	0	0.119	4.68	0.366	0.545	1	1.14	4.34	17	3.73e-05
G0S2	50486	ENSG00000123689	0	0.429435	2.09937	0.969629	0.324773	0	1.25497	1.83038	6.5198	0.010668	0	-0.0545859	1.88796	0.0113816	0.915039	1	2.99075	3.07	61.2601	5e-15	0	0.0152053	1.87542	0.00109096	0.973651	1	1.76891	2.18791	15.4914	8.29e-05
GBP1	2633	ENSG00000117228	0	-0.396945	6.21721	7.91938	0.00489079	0	-0.357539	5.94379	7.65138	0.00567288	0	-0.509917	6.17072	10.9384	0.000941922	0	-0.292453	5.9889	4.51455	0.0336077	0	0.989605	6.97421	42.0807	8.76e-11	1	1.02836	6.74044	61.7759	3.85e-15
GBP2	2634	ENSG00000162645	0	-0.617386	3.58554	6.40552	0.0113766	0	-0.55738	3.44334	3.7057	0.054227	0	-0.616071	3.59708	6.1302	0.0132892	0	-0.469625	3.49686	3.86393	0.0493346	1	1.01523	4.45564	21.063	4.44e-06	0	0.944478	4.24882	19.2906	1.12e-05
GDF15	9518	ENSG00000130513	0	-0.953	3.01	10.3	0.0013	0	-1.16	3.15	15	0.00011	0	-0.827	3.07	8.02	0.00464	0	0.781	4.04	11.5	0.000703	1	1.64	4.44	61.5	4.5e-15	1	1.41	4.48	44.6	2.4e-11
GFM2	84340	ENSG00000164347	0	-0.314005	7.47268	1.95535	0.162012	0	-0.115802	6.97819	0.14066	0.707626	0	-0.775108	7.28468	8.80954	0.0029966	0	-1.11634	6.59773	13.7546	0.000208305	-1	-1.11361	7.14374	35.8156	2.17e-09	-1	-1.16592	6.58887	15.7658	7.17e-05
GRPEL2	134266	ENSG00000164284	0	-0.0738898	4.35516	0.105185	0.745693	0	0.74432	4.01616	12.3309	0.000445522	0	-0.0127391	4.38942	0.00306875	0.955823	1	1.12222	4.2595	23.5785	1.2e-06	0	0.170165	4.46973	0.54763	0.459288	0	0.873058	4.11639	14.6204	0.000131486
HAT1	8520	ENSG00000128708	0	0.293819	5.28365	3.36065	0.0667716	0	0.843602	4.89173	25.9572	3.49e-07	0	0.287133	5.27933	2.9811	0.0842419	1	1.03638	5.02458	37.2188	1.06e-09	0	0.0241793	5.12246	0.0195856	0.888701	0	0.748393	4.85405	15.3103	9.12e-05
HCN2	610	ENSG00000099822	0	0.592	2.55	2.49	0.114	0	0.73	2.8	5.87	0.0154	0	0.97	2.76	7.46	0.0063	0	0.86	2.89	8.14	0.00432	1	1.48	3.1	20.8	5.19e-06	1	1.2	3.12	19.4	1.07e-05
HIBADH	11112	ENSG00000106049	0	-0.0391171	2.22528	0.00993369	0.920608	1	1.49666	3.94502	26.246	3.01e-07	0	-0.228502	2.15435	0.271527	0.602309	0	1.06048	3.64347	9.52514	0.00202677	0	0.324836	2.37732	0.764548	0.381909	0	0.810701	3.51486	4.85306	0.0275971
ICK	22858	ENSG00000112144	0	-0.506975	2.36339	1.60076	0.205796	0	-0.224742	2.95868	0.612131	0.433987	0	0.119819	2.64797	0.100003	0.751826	0	-0.659852	2.80765	3.68728	0.054829	0	-0.385325	2.38325	0.97413	0.323652	-1	-1.46861	2.55864	16.5182	4.82e-05
ID2	3398	ENSG00000115738	0	-0.548772	4.41007	7.93291	0.00485437	0	-0.46499	4.42728	6.39165	0.0114659	0	-0.701513	4.35812	11.5929	0.000662043	0	-0.657055	4.36855	10.6041	0.00112835	-1	-1.11784	4.16353	28.3005	1.04e-07	0	-0.890558	4.28644	20.0101	7.7e-06
IER3	8870	ENSG00000137331	0	-0.146675	3.82743	0.46081	0.497246	0	-0.409314	3.47524	3.16884	0.0750556	0	0.1349	3.97121	0.365279	0.545589	0	-0.534243	3.4453	4.93781	0.0262753	1	1.02191	4.49492	26.4096	2.76e-07	0	0.558794	3.98318	7.49593	0.00618386
IFIT1	3434	ENSG00000185745	0	0.586	2.18	2.01	0.156	0	0.863	2.2	5.04	0.0247	0	0.294	2.03	0.383	0.536	0	1.37	2.51	13.7	0.000216	0	0.677	2.21	2.89	0.0892	1	2.22	3.13	48.2	3.87e-12
IFIT2	3433	ENSG00000119922	0	-0.0509	1.74	0.0116	0.914	0	-0.102	2.34	0.0915	0.762	0	0.737	2.12	2.82	0.0929	1	1.42	3.19	21.5	3.49e-06	0	0.971	2.24	6.03	0.0141	1	2.09	3.71	64	1.24e-15
IFIT3	3437	ENSG00000119917	0	-0.265	2.04	0.379	0.538	0	0.2	1.97	0.218	0.64	0	0.115	2.21	0.0836	0.772	0	0.954	2.37	6.24	0.0125	0	0.88	2.6	5.99	0.0144	1	1.52	2.75	22.3	2.37e-06
IGFBP5	3488	ENSG00000115461	0	-0.705089	1.9119	2.30276	0.129145	0	-0.107348	2.05069	0.0768859	0.781563	0	0.569897	2.47509	2.13506	0.143965	0	0.0181952	2.12459	0.00225776	0.962102	1	1.4701	3.03149	22.9376	1.67e-06	1	1.46176	2.94559	20.2779	6.7e-06
IGSF10	285313	ENSG00000152580	0	0.0415288	2.85588	0.0179037	0.893557	0	0.170081	2.73854	0.332577	0.564145	1	1.1461	3.48632	18.3149	1.87e-05	1	1.12466	3.29408	16.3155	5.36e-05	0	-0.402549	2.62486	1.45318	0.228019	0	-0.336936	2.53354	1.08828	0.296852
IL21R	50615	ENSG00000103522	0	-3.27	0.66	11.1	0.000846	0	-0.351	0.279	0.146	0.702	0	-1.54	0.878	3.96	0.0465	0	-1.2	0.179	1.31	0.252	-1	-5.14	0.514	17.6	2.67e-05	0	-1.28	0.142	1.48	0.224
IL6	3569	ENSG00000136244	0	0.595607	-0.039029	0.185416	0.66676	0	0.568425	0.200448	0.315799	0.574143	0	0.337129	-0.0354331	0.0558553	0.813171	0	-0.525532	0.0203077	0.205044	0.65068	0	3.07685	0.720259	8.68769	0.00320367	1	3.30381	1.58531	19.4551	1.03e-05
ITGA11	22801	ENSG00000137809	0	-0.613	2.8	2.87	0.09	0	-0.708	3.43	6.65	0.0099	-1	-1.85	2.47	19	1.28e-05	-1	-1.1	3.32	17.6	2.79e-05	0	0.997	3.63	14.1	0.000173	0	0.612	4.09	6.53	0.0106
ITGA5	3678	ENSG00000161638	0	-0.235	5.71	2.54	0.111	0	-0.406	5.48	5.85	0.0156	0	-0.712	5.51	20.1	7.25e-06	0	-0.611	5.41	12.5	0.000397	1	1.3	6.6	79.2	5.5e-19	0	0.997	6.27	42.9	5.63e-11
ITGB3	3690	ENSG00000259207	0	-1.21	1.84	5.75	0.0164	0	-0.642	2.03	2.72	0.099	0	-1.63	1.77	8.57	0.00342	0	-1.31	1.87	8.52	0.00351	0	1.18	2.92	12.7	0.000368	1	1.57	3.22	32.2	1.42e-08
ITM2C	81618	ENSG00000135916	0	-0.0817627	3.68904	0.0749394	0.784276	0	0.520574	3.34795	3.12852	0.0769335	0	-0.231584	3.61387	0.756522	0.384419	0	0.888184	3.57483	9.74504	0.00179807	0	0.147236	3.77526	0.345737	0.556536	1	1.15409	3.76408	15.3734	8.82e-05
JAG1	182	ENSG00000101384	0	0.141	4.79	0.485	0.486	0	0.33	4.16	2.44	0.118	0	-0.345	4.55	3.14	0.0765	0	0.0108	4.01	0.0026	0.959	0	0.641	5.06	13.9	0.000197	1	1.02	4.6	30.7	2.95e-08
JAZF1	221895	ENSG00000153814	0	-0.102703	4.0873	0.223406	0.636457	0	0.631253	3.91076	5.07056	0.0243355	0	-0.0460306	4.11934	0.0351968	0.851184	0	0.608515	3.90769	4.32467	0.0375638	0	0.113535	4.17973	0.274314	0.600453	1	1.12404	4.24773	17.9605	2.26e-05
JDP2	122953	ENSG00000140044	0	-0.143	3.92	0.396	0.529	0	-0.0704	3.66	0.0848	0.771	0	-0.115	3.94	0.229	0.632	1	1.05	4.3	25.7	3.97e-07	0	0.122	4.04	0.254	0.614	0	0.825	4.18	16.3	5.39e-05
JKAMP	51528	ENSG00000050130	0	0.0419	3.93	0.0228	0.88	1	1.45	3.62	28.6	8.76e-08	0	-0.0578	3.88	0.0472	0.828	0	1.26	3.49	16.1	6.07e-05	0	0.175	3.97	0.396	0.529	1	1.37	3.59	19	1.33e-05
JPH2	57158	ENSG00000149596	0	0.273	3.31	0.991	0.32	0	0.0263	3.01	0.00938	0.923	0	0.277	3.31	1.05	0.306	0	-0.0279	3	0.00789	0.929	1	1.31	3.94	31.9	1.63e-08	0	0.685	3.39	6.85	0.00887
KCNC4	3749	ENSG00000116396	0	-0.275943	3.07637	0.659616	0.416696	0	-0.516953	3.40647	3.69982	0.0544184	0	-0.30303	3.07832	1.05447	0.30448	0	-0.320807	3.50957	1.2409	0.265298	0	-0.338089	3.02556	1.42134	0.233183	-1	-1.33005	3.15492	17.6172	2.7e-05
KCTD15	79047	ENSG00000153885	0	0.499	3.91	5.26	0.0218	0	0.347	4.03	1.77	0.184	0	0.384	3.84	2.49	0.114	1	1.04	4.45	17.3	3.11e-05	0	-0.181	3.53	0.537	0.464	0	0.38	4.06	1.61	0.205
KCTD5	54442	ENSG00000167977	0	0.364	4.8	3.44	0.0637	1	1.19	4.44	23.7	1.15e-06	0	-0.00155	4.61	3.68e-05	0.995	0	0.961	4.29	12.5	0.000417	0	-0.0131	4.58	0.0039	0.95	0	0.994	4.33	13.5	0.000237
KIF26A	26153	ENSG00000066735	0	0.0145	6.2	0.0123	0.912	0	-0.226	6.67	2.31	0.129	0	-0.049	6.17	0.136	0.712	0	-0.636	6.51	13.4	0.000258	0	-0.495	5.94	13.8	0.000205	-1	-1.32	6.28	66.3	3.8e-16
KLF2	10365	ENSG00000127528	0	0.465	5.94	9.95	0.00161	1	1.17	5.76	28	1.24e-07	0	-0.97	5.27	30.4	3.58e-08	0	0.233	5.2	0.887	0.346	0	0.309	5.83	3.38	0.0661	1	1.03	5.69	19.5	1e-05
KLF4	9314	ENSG00000136826	0	0.783	3.21	5.82	0.0158	0	0.42	2.49	1.35	0.245	0	0.762	3.21	6.32	0.0119	1	1.34	3.04	17.9	2.32e-05	0	-0.309	2.63	0.868	0.351	0	0.616	2.62	2.46	0.116
KRT8	3856	ENSG00000170421	0	0.333	8.85	5.28	0.0215	0	0.126	8.76	0.543	0.461	0	0.149	8.75	1.17	0.28	0	-0.0174	8.7	0.0105	0.918	1	1.13	9.34	89.7	2.79e-21	0	0.64	9.08	13.8	0.000203
LAMC3	10319	ENSG00000050555	0	-0.0514	3.66	0.0464	0.83	0	-0.487	3.43	4.15	0.0417	0	0.185	3.79	0.64	0.424	0	-0.489	3.45	3.57	0.0589	0	-0.772	3.32	7.2	0.00729	-1	-1.32	3.17	22.7	1.9e-06
LFNG	3955	ENSG00000106003	0	-0.216025	3.92061	0.797254	0.371916	0	-0.223865	4.13937	1.16419	0.280599	0	-0.0908387	3.98296	0.188258	0.664371	0	-0.428205	4.06757	4.02387	0.0448606	0	-0.761502	3.65539	10.1333	0.00145612	-1	-1.16709	3.80433	25.1576	5.28e-07
LIFR	3977	ENSG00000113594	0	0.5144	3.87307	3.43981	0.0636429	0	0.683686	3.82773	8.88713	0.00287187	0	0.61372	3.9204	6.58033	0.0103112	1	1.14572	4.12825	27.2995	1.74e-07	0	0.365351	3.76876	1.74169	0.186924	0	0.814793	3.9322	12.9613	0.000317989
LIMA1	51474	ENSG00000050405	0	-0.354	5.98	6.28	0.0122	0	-0.013	5.5	0.00838	0.927	0	-0.947	5.75	33	8.98e-09	0	-0.576	5.27	11.5	0.000684	1	1.1	6.8	65.2	6.77e-16	1	1.37	6.38	92.6	6.28e-22
LIMS2	55679	ENSG00000072163	0	-0.17221	4.0281	0.716113	0.397422	0	-0.399679	3.91934	2.3719	0.123537	0	-0.463248	3.90477	4.531	0.0332862	0	-1.07746	3.69295	13.8139	0.000201841	1	1.09721	4.76479	27.6065	1.49e-07	0	0.395909	4.33432	3.56181	0.0591233
LPCAT4	254531	ENSG00000176454	0	0.904	0.698	1.1	0.295	1	2.01	2.14	22.5	2.13e-06	0	-0.992	0.277	0.815	0.367	0	0.95	1.52	3.36	0.0669	0	1.51	0.941	4.03	0.0446	0	1.82	2.09	9.37	0.00221
LYSMD2	256586	ENSG00000140280	0	0.172	3.51	0.469	0.494	0	1.19	2.87	9.72	0.00182	0	0.281	3.57	1.21	0.272	1	1.6	3.15	19.4	1.05e-05	0	-0.168	3.32	0.36	0.548	0	1.22	2.91	9.09	0.00256
MAFB	9935	ENSG00000204103	0	-0.485	3.89	3.79	0.0515	0	-0.676	3.84	8.27	0.00403	0	-0.694	3.82	7.14	0.00753	-1	-1.02	3.74	17.1	3.59e-05	0	0.493	4.38	5.04	0.0247	0	0.553	4.46	7.86	0.00505
MAP1LC3A	84557	ENSG00000101460	0	-0.508	2.61	2.4	0.121	0	1.1	2.45	10.7	0.00106	0	0.154	2.91	0.255	0.614	0	0.929	2.36	5.58	0.0182	0	0.317	2.98	1.23	0.268	1	1.51	2.73	22.4	2.16e-06
MAP2	4133	ENSG00000078018	0	-0.0628478	3.41856	0.0632779	0.801388	0	-0.444776	3.98458	4.11105	0.0426038	-1	-1.50375	2.91235	22.2845	2.35e-06	0	-0.952735	3.8172	14.9914	0.000108	0	-0.574365	3.16124	4.22885	0.0397423	0	-0.74068	3.89129	9.66693	0.00187614
MAPRE1	22919	ENSG00000101367	0	0.0758	6.89	0.376	0.54	1	1.02	6.39	27.4	1.66e-07	0	-0.15	6.78	1.39	0.239	0	0.693	6.18	8.3	0.00397	0	0.148	6.91	1.15	0.283	1	1	6.39	19.7	8.97e-06
MED24	9862	ENSG00000008838	0	0.383	4.84	3.21	0.073	0	-0.158	5.18	0.528	0.467	0	0.46	4.88	4.65	0.031	0	-0.223	5.17	0.867	0.352	1	1.01	5.21	21	4.64e-06	0	0.0138	5.29	0.00315	0.955
MEST	4232	ENSG00000106484	0	0.587988	5.71102	17.7937	2.46e-05	1	1.09473	5.42199	29.4763	5.66e-08	0	0.441491	5.62074	9.76875	0.00177503	0	0.719124	5.18526	8.54227	0.00346993	0	0.210721	5.47587	1.57649	0.209266	0	0.696213	5.18935	8.50039	0.00355069
MIR1244-4	103504734	ENSG00000283475	0	0.43	4.23	3.92	0.0478	1	1.7	3.7	17.2	3.38e-05	0	0.15	4.07	0.521	0.47	0	1.39	3.47	8.14	0.00432	0	-0.188	3.88	0.722	0.395	0	1.35	3.48	8.45	0.00364
MKX	283078	ENSG00000150051	0	0.541	3.95	5.22	0.0223	0	0.803	3.41	8.03	0.00459	0	0.352	3.84	1.97	0.161	1	1.11	3.61	16.8	4.06e-05	0	0.331	3.81	1.95	0.162	1	1.23	3.7	20	7.59e-06
MPP1	4354	ENSG00000130830	0	-0.579	2.24	1.6	0.206	0	0.421	1.85	0.73	0.393	0	-0.883	2.16	3.26	0.071	0	0.167	1.76	0.132	0.717	0	0.005	2.46	0.000132	0.991	1	1.6	2.57	20.4	6.36e-06
MTHFD2	10797	ENSG00000065911	0	0.131684	6.63211	1.23511	0.266415	0	0.360806	6.20364	4.70952	0.0299959	0	0.065677	6.59721	0.291326	0.589372	1	1.17833	6.72636	47.951	4.37e-12	0	-0.181639	6.45634	1.96726	0.160739	0	0.684501	6.4175	16.5511	4.74e-05
MTRNR2L11	100463489	NA	0	0.572151	3.80385	6.27819	0.0122233	0	0.652055	4.00766	8.04112	0.00457272	0	0.946629	4.02751	16.3711	5.21e-05	0	0.809475	4.11185	13.32	0.000262586	1	1.04991	4.09748	21.7672	3.08e-06	0	0.611727	4.00382	6.67099	0.0097995
MTRNR2L7	100288485	ENSG00000256892	0	0.545	3.85	4.97	0.0258	0	0.51	4.08	5.08	0.0242	1	1.07	4.17	17.8	2.41e-05	0	0.642	4.16	8.28	0.004	1	1	4.13	17	3.81e-05	0	0.469	4.08	4.6	0.032
MTX2	10651	ENSG00000128654	0	0.169696	4.44365	0.5796	0.446469	1	1.19624	4.14346	25.6795	4.03e-07	0	0.0879114	4.39894	0.192712	0.660669	1	1.12126	4.097	19.7881	8.65e-06	0	-0.162862	4.25092	0.476765	0.489891	1	1.13596	4.12827	19.7675	8.75e-06
MYC	4609	ENSG00000136997	0	0.511621	6.70359	17.1519	3.45e-05	1	1.37546	6.28503	38.3562	5.89e-10	0	0.155163	6.5026	1.15157	0.283221	1	1.08019	6.08849	20.8867	4.87e-06	0	-0.00176845	6.40453	0.000112324	0.991544	1	1.23482	6.21096	24.2763	8.35e-07
MYL5	4636	ENSG00000215375	0	-1.08419	4.11789	9.02083	0.0026692	0	0.318071	2.0697	0.358849	0.549146	0	-1.52643	3.99682	11.608	0.00065669	0	-1.60706	1.47243	6.30202	0.01206	-1	-1.86712	3.8603	18.6555	1.57e-05	0	-1.35183	1.5101	5.46186	0.019436
MYL7	58498	ENSG00000106631	0	-1.38132	2.04793	3.41586	0.0645726	-1	-1.79448	2.47994	21.4305	3.67e-06	0	2.35984	3.87802	7.62369	0.00576065	0	-1.39477	2.61579	8.13741	0.00433612	0	0.621644	2.84903	0.767423	0.381016	0	-1.05052	2.70007	7.22749	0.00717954
MYL9	10398	ENSG00000101335	0	-0.139	6.86	1.27	0.26	0	-0.442	6.2	10.2	0.00141	0	-0.504	6.7	8.33	0.0039	0	-0.712	6.11	23.9	1e-06	1	1.03	7.53	36.3	1.71e-09	0	0.646	6.79	24	9.73e-07
MYLK	4638	ENSG00000065534	0	-0.205367	3.33742	0.659441	0.416757	0	-0.990083	3.47254	11.8782	0.00056796	0	-0.468973	3.2323	2.59602	0.107132	0	-0.932929	3.51771	13.8705	0.00019585	1	1.80734	4.59882	41.6726	1.08e-10	0	0.980566	4.46298	25.9214	3.56e-07
MYOM1	8736	ENSG00000101605	0	-1.4	0.915	3	0.0832	-1	-2.78	1.32	18.7	1.54e-05	0	0.663	1.6	1.01	0.314	0	-1.2	1.62	5.67	0.0173	0	-1.59	0.827	3.64	0.0563	0	-0.757	1.73	2.46	0.116
NCF2	4688	ENSG00000116701	0	-0.0760194	4.30326	0.138772	0.709504	0	-0.330963	3.98395	2.29011	0.130201	-1	-1.19602	3.8675	22.2446	2.4e-06	0	-0.378949	3.98159	3.29813	0.069359	0	-0.0409425	4.30157	0.0460679	0.830052	0	0.478625	4.41784	6.66629	0.00982534
NDUFC2-KCTD14	100532726	ENSG00000259112	0	0.439	3.88	3.54	0.0599	1	1.76	3.19	29.5	5.64e-08	0	0.266	3.79	0.997	0.318	0	1.25	2.84	11.4	0.000747	0	0.274	3.77	0.951	0.329	0	1.48	3.01	11	0.000918
NR2F1	7025	ENSG00000175745	0	0.419946	5.02573	6.56645	0.0103919	0	0.145881	5.24833	0.6998	0.402851	1	1.15643	5.48666	59.6969	1.11e-14	0	0.889365	5.69385	34.9468	3.39e-09	0	-0.141441	4.70496	0.658488	0.417094	0	-0.336977	5.03774	3.12596	0.0770546
NRAS	4893	ENSG00000213281	0	0.439915	6.52543	11.6043	0.000657998	1	1.06273	6.04338	26.7278	2.34e-07	0	-0.0517144	6.25882	0.161304	0.687959	0	0.84321	5.90703	12.1975	0.000478549	0	0.00146182	6.2683	0.000122413	0.991172	0	0.960852	6.00116	18.2738	1.91e-05
NRBP2	340371	ENSG00000185189	0	-0.0435757	2.47155	0.0142822	0.904873	0	-0.499367	3.01587	3.40562	0.0649747	0	0.631804	2.81851	3.73287	0.0533518	0	-0.309386	3.11389	1.32027	0.250544	1	1.30887	3.24164	21.4285	3.67e-06	0	0.14386	3.32755	0.259811	0.61025
NREP	9315	ENSG00000134986	0	-0.232312	5.22819	2.21455	0.136715	0	-0.533789	5.32674	10.434	0.00123714	0	-0.638046	5.05684	15.2141	9.6e-05	-1	-1.04662	5.15803	33.8123	6.07e-09	0	0.275419	5.47499	3.52649	0.0603955	0	-0.186343	5.50396	1.26348	0.260994
NUP205	23165	ENSG00000155561	0	0.3184	5.36674	4.71851	0.0298397	1	1.08387	4.86919	34.6259	4e-09	0	0.172552	5.28481	1.09894	0.2945	1	1.10976	4.89185	31.7042	1.8e-08	0	-0.15564	5.09804	0.947233	0.330425	1	1.03828	4.86254	20.8249	5.03e-06
NUPR1	26471	ENSG00000176046	0	-0.257	3.82	1.4	0.236	0	-0.514	3.33	2.91	0.0878	0	0.00818	3.95	0.00135	0.971	1	1.06	4.17	19.6	9.37e-06	0	0.837	4.41	19.8	8.54e-06	0	0.82	4.03	10.9	0.000959
OSMR	9180	ENSG00000145623	0	0.0811581	5.17023	0.241844	0.622878	0	0.678061	4.82397	9.08842	0.00257233	0	-0.164785	5.04625	0.769386	0.380407	0	0.606971	4.78659	5.47733	0.0192646	0	0.114139	5.1699	0.480292	0.48829	1	1.10952	5.1262	24.9273	5.95e-07
PAX8-AS1	654433	ENSG00000189223	0	-0.507574	2.39794	1.84258	0.174649	0	0.087353	2.38672	0.0561768	0.812644	-1	-2.01396	2.01503	19.3563	1.08e-05	0	0.254112	2.48382	0.478627	0.489045	0	-0.720223	2.28108	3.59649	0.0579017	0	-0.0376471	2.36563	0.00759994	0.93053
PCSK7	9159	ENSG00000160613	0	-0.086	7.44	0.459	0.498	0	0.0623	7.04	0.226	0.634	0	-0.677	7.18	33.2	8.53e-09	0	-0.35	6.85	6.65	0.0099	1	1.26	8.23	118	2.12e-27	1	1.26	7.79	93.1	4.96e-22
PDGFB	5155	ENSG00000100311	0	-0.807	1.91	2.01	0.157	0	0.724	1.2	1.72	0.19	0	-0.134	2.15	0.102	0.749	0	0.354	1.06	0.309	0.579	1	1.91	3.37	28.4	9.8e-08	1	2.72	2.47	44.4	2.7e-11
PDIA4	9601	ENSG00000155660	0	0.210389	5.91784	1.94847	0.162752	1	1.11193	5.55953	34.7331	3.78e-09	0	0.22168	5.9212	2.57674	0.108445	1	1.00637	5.49642	24.8351	6.25e-07	0	0.12873	5.85677	0.70394	0.401463	0	0.917898	5.45524	23.8182	1.06e-06
PDK4	5166	ENSG00000004799	0	0.591524	1.7535	1.16932	0.27954	0	0.0241891	2.91011	0.00553209	0.94071	0	0.587677	1.7509	1.17037	0.279325	1	1.34925	3.68958	22.6778	1.92e-06	0	-0.991087	1.10312	2.128	0.144629	0	-0.623163	2.66075	3.28779	0.0697968
PDLIM7	9260	ENSG00000196923	0	0.309743	5.69458	4.17712	0.0409733	0	-0.0222162	5.74077	0.0212004	0.884234	0	0.316683	5.69595	4.29019	0.038333	0	-0.166366	5.68416	0.975925	0.323207	1	1.25675	6.28686	53.0848	3.19e-13	0	0.343684	5.95686	5.04766	0.0246592
PITPNC1	26207	ENSG00000154217	0	0.298	5.11	3.2	0.0735	0	0.256	5	1.76	0.185	1	1.01	5.54	44.4	2.7e-11	0	0.763	5.3	14.8	0.000117	0	-0.0951	4.88	0.315	0.575	0	-0.195	4.8	0.664	0.415
PKN1	5585	ENSG00000123143	0	0.569	3.16	4.1	0.0428	0	0.0519	3.41	0.0274	0.869	0	0.529	3.13	3.31	0.0688	0	0.0275	3.42	0.00781	0.93	1	1.14	3.5	18.2	2e-05	0	0.168	3.49	0.346	0.557
PLCB1	23236	ENSG00000182621	0	-0.41	3.18	1.84	0.175	0	-0.5	3.54	4.16	0.0413	0	-0.137	3.31	0.235	0.628	-1	-1.18	3.33	17.4	2.96e-05	0	0.145	3.43	0.282	0.595	0	-0.326	3.64	1.96	0.161
PMAIP1	5366	ENSG00000141682	0	0.0436	5.39	0.0911	0.763	0	0.364	4.41	3.26	0.0711	0	0.661	5.73	19.1	1.24e-05	1	1.65	5.26	84.8	3.33e-20	0	0.421	5.58	7.35	0.00669	1	1.29	5.02	42.6	6.83e-11
PPAN	56342	ENSG00000130810	0	0.917	4.32	19.3	1.13e-05	0	0.367	4.32	3.37	0.0665	1	1.09	4.43	29.6	5.32e-08	0	0.194	4.24	0.874	0.35	0	0.777	4.22	15.6	7.84e-05	0	0.0161	4.16	0.0063	0.937
PPP4C	5531	ENSG00000149923	0	0.758	5.29	13.4	0.000252	1	2.14	4.53	45.5	1.54e-11	0	0.108	4.9	0.293	0.589	0	1.5	4.03	13.3	0.00027	0	0.355	5.02	2.33	0.127	1	2.08	4.5	29	7.15e-08
PRKCH	5583	ENSG00000027075	0	-0.0768	3.88	0.118	0.731	0	0.735	3.52	8.21	0.00416	0	0.37	4.11	3.11	0.0778	1	1.26	3.86	27.2	1.85e-07	0	0.0947	3.95	0.166	0.684	1	1.09	3.76	23.2	1.46e-06
PROCR	10544	ENSG00000101000	0	-0.581	3.42	3.58	0.0586	0	-0.0552	4.09	0.0686	0.793	-1	-1.74	3.08	22.2	2.5e-06	0	-0.304	3.99	1.52	0.217	0	-0.781	3.31	5.27	0.0217	0	-0.143	4.07	0.472	0.492
PRUNE2	158471	ENSG00000106772	0	0.166	1.98	0.151	0.698	0	0.501	1.88	1.19	0.275	0	-1.1	1.55	4.38	0.0364	0	0.312	1.8	0.45	0.502	0	1.21	2.55	9.64	0.0019	1	1.47	2.46	16.7	4.41e-05
PSAT1	29968	ENSG00000135069	0	0.169	7.38	2.09	0.149	0	0.505	6.96	10.8	0.001	0	0.229	7.41	4.12	0.0423	1	1.14	7.37	50.6	1.12e-12	0	0.15	7.35	1.71	0.19	0	0.728	7.12	19.7	8.96e-06
PSCA	8000	ENSG00000167653	0	-0.256793	2.33445	0.454793	0.500068	0	-0.681296	0.881188	0.974964	0.323445	-1	-2.77676	1.75635	21.0481	4.48e-06	0	-1.56101	0.74125	3.65959	0.0557473	0	-1.08543	2.01521	4.0544	0.0440563	0	-0.922826	0.849083	1.48762	0.222586
PTGER4	5734	ENSG00000171522	0	0.0583335	3.01968	0.040707	0.840104	0	0.367581	2.38601	1.05916	0.303407	0	-0.839194	2.65945	6.16049	0.0130635	0	0.420156	2.4265	1.34571	0.24603	0	0.900023	3.48547	12.296	0.000453935	1	1.341	2.98436	19.4152	1.05e-05
PTGES3L	100885848	ENSG00000267060	0	0.00346	2.52	7.71e-05	0.993	0	0.395	2.46	1.33	0.249	0	-0.258	2.42	0.353	0.553	0	-0.158	2.22	0.174	0.676	1	1.28	3.25	16.5	4.86e-05	0	1.12	2.9	14.2	0.000161
PTGS2	5743	ENSG00000073756	0	0.300214	3.64337	1.4891	0.222356	0	0.0526462	3.49349	0.049439	0.824042	1	1.19847	4.18937	32.7149	1.07e-08	0	0.883089	3.96631	15.0043	0.000107267	0	-0.0734783	3.42663	0.0965156	0.756052	0	-0.414852	3.30324	2.65972	0.102919
RAB42	115273	ENSG00000188060	0	0.112907	3.16917	0.135611	0.712684	0	-0.00337612	3.3648	0.000168128	0.989655	0	0.647776	3.45699	5.82566	0.0157941	0	0.0098404	3.38498	0.00114527	0.973003	1	1.16727	3.78413	18.1259	2.07e-05	0	0.275346	3.52849	1.09256	0.295906
RAB6B	51560	ENSG00000154917	0	-0.541083	2.49695	1.80023	0.179685	0	1.00185	2.2359	6.7305	0.0094778	0	-0.0987842	2.68081	0.0839	0.77208	0	0.44976	1.9562	0.986747	0.320539	0	-0.106518	2.6468	0.0914048	0.762399	1	1.43605	2.52845	17.5898	2.74e-05
RABGGTB	5876	ENSG00000137955	0	-0.124196	4.21307	0.345086	0.556908	1	1.10515	5.14536	24.0258	9.51e-07	0	-0.32713	4.12441	1.96713	0.160753	1	1.10947	5.15538	24.23	8.55e-07	0	-0.81125	3.88671	13.3837	0.000253821	0	0.636428	4.87455	5.46703	0.0193786
RARA	5914	ENSG00000131759	0	0.754	4.12	11.6	0.000648	0	0.76	3.39	7.91	0.00492	0	0.531	3.98	5.82	0.0158	1	1.18	3.66	21.3	3.92e-06	0	0.157	3.75	0.441	0.507	1	1.23	3.72	22	2.78e-06
RASGRF2	5924	ENSG00000113319	0	1.05442	1.37312	3.13843	0.0764673	0	1.05468	1.00753	2.66048	0.10287	0	0.0642729	0.975437	0.00733508	0.931749	0	1.29472	1.14169	4.54781	0.0329608	0	1.56971	1.63692	8.07629	0.00448482	1	2.34177	1.75418	15.3683	8.85e-05
RASSF3	283349	ENSG00000153179	0	0.0529	4.57	0.0665	0.796	0	1	4.21	18.1	2.09e-05	0	-0.285	4.41	1.26	0.261	0	0.861	4.13	9.85	0.0017	0	0.353	4.72	3.36	0.0666	1	1.64	4.69	33.2	8.36e-09
RCC1	1104	ENSG00000180198	0	0.0616309	6.67029	0.186391	0.665937	1	1.18451	6.34893	22.9452	1.67e-06	0	-0.0884398	6.59475	0.352984	0.552429	1	1.07058	6.28205	16.2918	5.43e-05	0	-0.412166	6.42425	6.03298	0.014041	0	0.851848	6.15013	10.2864	0.00134012
RELB	5971	ENSG00000104856	0	0.251	4.49	1.69	0.193	0	-0.0355	3.71	0.0234	0.878	0	0.602	4.69	10.7	0.00107	1	1.02	4.32	27	2e-07	0	0.984	4.93	32.1	1.43e-08	1	1.21	4.47	38.6	5.26e-10
RNF138	51444	ENSG00000134758	0	0.75	4.13	12.9	0.000334	0	0.944	3.63	12.5	0.000406	0	0.387	3.91	3.02	0.0821	0	0.858	3.58	9.48	0.00207	0	0.248	3.82	1.17	0.279	1	1.14	3.77	17.3	3.27e-05
RNF146	81847	ENSG00000118518	0	-0.0189445	3.12823	0.00382341	0.950695	0	0.834626	3.71638	8.73691	0.00311832	0	-0.194804	3.04946	0.34259	0.558338	0	0.643431	3.60858	4.92606	0.0264545	0	0.123253	3.18038	0.15633	0.692558	1	1.05113	3.88004	15.287	9.23e-05
RNF182	221687	ENSG00000180537	0	0.317689	5.45805	3.95868	0.0466303	0	0.603561	4.97357	9.31068	0.00227822	0	0.984894	5.863	43.3085	4.68e-11	1	1.53579	5.60411	69.9672	6.03e-17	0	-0.40341	5.07125	5.95565	0.0146702	0	0.0212498	4.67721	0.00995286	0.920532
RNY1	6084	ENSG00000201098	0	-0.184258	4.48985	0.80142	0.370669	0	-0.163676	4.21277	0.575436	0.448107	0	0.267776	4.7242	2.18167	0.139663	1	1.25413	5.04903	48.5639	3.2e-12	0	0.76133	5.00392	14.6199	0.000131521	0	0.88133	4.8157	19.326	1.1e-05
RNY4	6086	ENSG00000252316	0	0.000103917	3.59235	1.94e-07	0.999648	0	-0.776724	3.26404	7.45864	0.00631326	0	0.777442	4.0343	7.79713	0.00523294	1	1.44185	4.4696	40.7773	1.71e-10	1	1.11499	4.24469	30.4778	3.38e-08	0	0.764721	4.03054	8.97704	0.00273393
RPS26	6231	ENSG00000197728	0	-0.303	6.17	4.32	0.0377	0	0.00738	5.76	0.000786	0.978	0	-0.529	6.07	6.59	0.0102	0	-0.704	5.46	6.3	0.0121	0	-0.8	5.94	24	9.86e-07	-1	-1.04	5.35	16.5	4.95e-05
RRN3	54700	ENSG00000085721	0	0.361	4.77	4.46	0.0347	0	0.772	4.2	9.73	0.00181	0	0.0449	4.59	0.0639	0.8	1	1.05	4.39	18.4	1.78e-05	0	0.112	4.61	0.328	0.567	0	0.794	4.24	10.3	0.0013
RSPO3	84870	ENSG00000146374	0	0.0132036	4.85357	0.00541845	0.941321	0	-0.146562	5.12214	0.668378	0.413618	1	1.18537	5.55909	51.0715	8.91e-13	0	0.929984	5.73807	28.6847	8.52e-08	0	-0.319208	4.66902	3.4238	0.0642628	0	-0.769046	4.88156	14.1473	0.00016904
RTN4R	65078	ENSG00000040608	0	-0.492	2.4	1.91	0.167	0	-0.724	3.62	8.73	0.00314	0	0.577	2.91	3.03	0.0816	0	-0.934	3.57	14	0.000179	0	-0.0811	2.55	0.053	0.818	-1	-1.14	3.5	18.4	1.8e-05
SBF1	6305	ENSG00000100241	0	-0.124	6.42	0.933	0.334	0	-0.285	6.23	2.67	0.102	0	-0.256	6.35	1.82	0.177	0	-1.1	5.93	13.4	0.000252	0	-0.209	6.35	1.93	0.165	-1	-1.07	5.95	25.5	4.38e-07
SCAF1	58506	ENSG00000126461	0	0.476	3.47	3.51	0.061	0	0.986	3.44	13.4	0.000245	0	0.592	3.54	4.95	0.0261	0	0.892	3.39	10.8	0.000999	0	0.719	3.61	8.65	0.00327	1	1.23	3.63	24.8	6.32e-07
SCARNA22	677770	ENSG00000249784	0	-0.85238	4.50376	19.815	8.53e-06	0	-0.847462	5.28568	15.005	0.000107225	0	-0.664778	4.58511	7.52062	0.00609966	-1	-1.13615	5.20911	28.1716	1.11e-07	0	0.246533	4.99446	2.16707	0.140995	0	-0.656724	5.38077	10.9974	0.000912395
SCARNA9	619383	ENSG00000254911	0	-0.624	3.42	5.65	0.0175	0	-0.984	3.58	17	3.71e-05	0	-0.608	3.44	5.18	0.0229	-1	-1.01	3.6	16.5	4.86e-05	0	0.112	3.74	0.244	0.622	0	-0.258	3.88	1.37	0.242
SCN1A	6323	ENSG00000144285	0	-0.663492	2.63038	2.7454	0.0975349	0	-0.475648	2.87889	2.67715	0.101798	0	-0.349782	2.75889	0.806939	0.369027	-1	-1.36981	2.61886	16.1801	5.76e-05	0	-0.251266	2.7681	0.462779	0.496328	0	-0.504327	2.8898	2.88084	0.0896394
SCN1B	6324	ENSG00000105711	0	-0.14	3.6	0.307	0.579	-1	-1.12	4.14	23	1.62e-06	0	0.669	4.04	8.44	0.00367	0	-0.452	4.41	4.49	0.034	0	0.307	3.82	1.51	0.219	0	-0.54	4.38	6.36	0.0117
SCO2	9997	ENSG00000284194	0	-0.327	4.55	1.76	0.184	0	-0.347	3.76	1.63	0.202	0	-0.809	4.36	6.26	0.0123	0	-1.12	3.5	11.8	0.000594	-1	-1.06	4.23	17.3	3.22e-05	-1	-1.21	3.46	19.8	8.64e-06
SERPINE1	5054	ENSG00000106366	0	-0.333677	7.49603	9.3339	0.00224953	0	-0.00481558	7.29917	0.00147163	0.969399	0	-0.846516	7.29027	57.8319	2.85e-14	0	-0.337873	7.15662	6.43028	0.0112191	0	0.649651	8.00495	37.3712	9.77e-10	1	1.19034	8.04007	83.7058	5.74e-20
SERTAD3	29946	ENSG00000167565	0	0.639	2.44	2.44	0.119	0	1.24	1.66	6.69	0.00969	0	-0.564	1.91	1.2	0.274	0	1.27	1.69	6.99	0.00818	0	0.513	2.34	1.64	0.2	1	2.02	2.16	15.2	9.46e-05
SESN2	83667	ENSG00000130766	0	-0.0447507	2.9977	0.0222098	0.88153	0	-0.273692	3.16837	0.941216	0.331965	0	0.0996206	3.07252	0.121642	0.72726	1	2.06389	4.62836	100.039	1.49e-23	0	0.692977	3.38403	7.67938	0.00558553	1	1.00136	3.88277	20.4808	6.02e-06
SGCE	8910	ENSG00000127990	0	0.357594	4.16736	3.25245	0.0713168	0	0.898378	3.99878	15.2951	9.2e-05	0	0.0156053	3.98662	0.00523606	0.942315	0	0.843787	3.97058	12.6272	0.000380177	0	0.0346613	3.97462	0.0232907	0.878704	1	1.02698	4.10451	20.5735	5.74e-06
SH3RF2	153769	ENSG00000156463	0	0.267981	2.69511	0.663237	0.415419	0	0.288239	2.76591	0.926168	0.335861	0	-0.386188	2.40735	1.09079	0.296296	0	-0.0594725	2.61652	0.0311157	0.859983	1	1.60482	3.52814	38.6188	5.15e-10	1	1.32553	3.41062	25.0805	5.5e-07
SIK1	150094	ENSG00000142178	0	0.453	4.93	5.66	0.0174	1	1.31	5.51	27.5	1.6e-07	0	-0.191	4.58	0.867	0.352	1	1.16	5.41	17.6	2.71e-05	0	-0.09	4.61	0.172	0.678	1	1.14	5.42	15.4	8.84e-05
SLC2A3	6515	ENSG00000059804	0	2.03	1.48	11	0.000909	0	0.216	1.94	0.299	0.585	1	2.59	1.84	20.1	7.47e-06	0	0.371	2.03	0.899	0.343	0	2	1.45	10.6	0.00111	0	0.0223	1.88	0.00234	0.961
SLC4A5	57835	ENSG00000188687	0	0.258196	1.36805	0.214231	0.643471	0	1.19006	1.20218	3.96032	0.0465849	0	1.21262	1.84161	6.30224	0.0120585	0	1.88639	1.60465	12.0872	0.000507691	0	0.832154	1.61306	2.59459	0.107229	1	2.09499	1.75127	15.2214	9.56e-05
SNHG7	84973	ENSG00000233016	0	0.242	6.3	3.55	0.0594	0	0.634	5.81	13.4	0.000245	0	0.387	6.38	8.98	0.00273	1	1.01	6.06	34.1	5.3e-09	0	0.0164	6.16	0.016	0.899	0	0.677	5.86	12.4	0.000423
SNHG9	735301	ENSG00000255198	0	-0.374	6.03	3.64	0.0563	0	-0.0598	4.7	0.0495	0.824	0	-0.944	5.81	12.1	0.000507	0	-0.781	4.41	7.21	0.00725	-1	-1.02	5.76	19.9	8.03e-06	0	-0.794	4.41	7.38	0.00659
SNORA19	641451	ENSG00000207468	0	-0.281	2.28	0.517	0.472	0	-0.497	2.62	2.22	0.136	0	-0.48	2.22	1.5	0.221	0	-0.35	2.7	1.34	0.247	0	-0.594	2.12	2.36	0.124	-1	-2.04	2.22	26.3	2.92e-07
SNORA79	677845	ENSG00000221303	0	-0.128	1.41	0.0547	0.815	0	-1.25	1.55	6.5	0.0108	0	-2.21	0.966	8.3	0.00397	0	-0.866	1.69	3.34	0.0676	0	0.0956	1.46	0.0289	0.865	-1	-2.48	1.36	16	6.35e-05
SOX6	55553	ENSG00000110693	0	-1.2	3.28	15.1	0.000104	0	-1.06	3.07	10.6	0.00113	0	-1.05	3.35	9.79	0.00175	0	-0.4	3.34	1.47	0.225	-1	-1.35	3.19	16.1	5.94e-05	0	-0.751	3.2	5.16	0.0232
SPINK13	153218	ENSG00000214510	0	0.319717	3.78537	1.26652	0.26042	0	0.782157	3.8743	12.9459	0.00032062	0	0.612153	3.95272	6.13199	0.0132757	1	1.26216	4.19182	34.0296	5.43e-09	0	-0.0187104	3.58971	0.00472873	0.945176	0	0.486275	3.72283	4.39555	0.0360327
SPOCD1	90853	ENSG00000134668	0	-0.205422	4.66256	1.3709	0.241657	0	-0.291246	4.31766	2.3395	0.12613	0	-0.855694	4.39982	19.6608	9.25e-06	0	-0.559345	4.22326	6.99388	0.00817891	1	1.55558	5.74148	97.3588	5.78e-23	1	1.30435	5.26666	62.1751	3.14e-15
STC2	8614	ENSG00000113739	0	0.330082	8.10441	9.03436	0.00264952	0	0.335604	7.83517	9.56631	0.00198181	0	-0.0240903	7.91626	0.0455648	0.830969	1	1.23263	8.414	123.241	1.24e-28	0	0.351511	8.10053	9.6246	0.00191988	0	0.929932	8.21981	68.6848	1.16e-16
SUGCT	79783	ENSG00000175600	0	-0.226668	1.75553	0.238902	0.625	0	0.151975	1.37073	0.0764053	0.782229	0	-0.626236	1.63241	1.40062	0.23662	0	-0.739302	1.10259	1.22679	0.268031	0	1.19461	2.47091	9.86407	0.00168538	1	1.68102	2.21478	16.4734	4.93e-05
TAF1	6872	ENSG00000147133	0	0.294	4.37	2.36	0.124	1	1.01	5.18	33.9	5.66e-09	0	0.339	4.4	2.81	0.0936	0	0.681	4.98	12.9	0.000331	0	0.326	4.38	2.11	0.147	0	0.82	5.08	17.2	3.31e-05
TAGLN	6876	ENSG00000149591	0	-0.115	7.3	0.843	0.359	0	0.0339	6.88	0.0582	0.809	0	-0.752	7.02	38.1	6.8e-10	0	-0.44	6.67	9.88	0.00167	1	1.33	8.16	127	1.68e-29	1	1.34	7.71	100	1.36e-23
TDP2	51567	ENSG00000111802	0	0.112174	3.91413	0.23306	0.629264	1	1.12743	4.13722	21.8254	2.99e-06	0	-0.0175679	3.85088	0.00500779	0.943584	1	1.2656	4.2337	26.0593	3.31e-07	0	0.00765169	3.84109	0.00108811	0.973685	0	0.620007	3.84116	5.84784	0.0155961
TDRD7	23424	ENSG00000196116	0	-0.671	1.61	1.52	0.217	0	1.06	2.12	4.93	0.0264	0	-0.555	1.67	1.04	0.307	0	1.12	2.16	4.94	0.0263	0	0.11	1.88	0.0502	0.823	1	1.73	2.58	16.4	5.23e-05
TESC	54997	ENSG00000088992	0	0.564	4.33	7.39	0.00657	0	0.785	3.57	8.48	0.00359	1	1.87	5.22	110	8.57e-26	1	2.15	4.54	107	3.56e-25	0	-0.218	3.89	0.91	0.34	0	0.00971	3.17	0.00107	0.974
TFB2M	64216	ENSG00000162851	0	0.152727	3.63471	0.390666	0.53195	1	1.2315	3.75894	26.5624	2.55e-07	0	-0.590142	3.30236	4.07726	0.043464	0	0.604407	3.37509	3.90013	0.0482823	0	-0.582804	3.26255	5.05467	0.0245596	0	0.957961	3.60295	15.8173	6.98e-05
TGFBI	7045	ENSG00000120708	0	-0.308588	10.5784	10.5513	0.00116106	0	-0.541858	10.7448	25.3272	4.84e-07	-1	-1.12499	10.2684	115.805	5.25e-27	0	-0.96325	10.6015	80.6146	2.74e-19	0	-0.0958322	10.6616	0.965829	0.325723	0	-0.107761	10.9612	0.982929	0.321477
THBS1	7057	ENSG00000137801	0	0.0903	7.72	0.705	0.401	0	0.386	6.94	6.9	0.00864	0	-0.357	7.51	10.8	0.00101	0	0.152	6.83	0.966	0.326	0	0.293	7.82	7.59	0.00586	1	1.12	7.42	55.4	1e-13
TLR4	7099	ENSG00000136869	0	-0.291	3.25	1.17	0.278	0	0.12	2.77	0.159	0.69	0	-1.03	2.98	11.7	0.000629	0	-0.638	2.48	2.97	0.085	0	0.0602	3.4	0.0523	0.819	1	1.27	3.46	22.4	2.26e-06
TMEM242	729515	ENSG00000215712	0	-0.13297	3.4804	0.275691	0.599539	1	1.14099	3.45386	20.5941	5.68e-06	0	-0.542652	3.31138	3.33666	0.0677522	0	0.454368	3.05236	2.76818	0.0961555	0	-0.143372	3.45392	0.298756	0.584663	0	0.718676	3.21428	7.47493	0.0062564
TMEM63B	55362	ENSG00000137216	0	0.587369	4.20402	5.32926	0.0209703	1	1.49494	3.8462	32.9766	9.33e-09	0	0.546724	4.16751	4.96511	0.0258637	1	1.41421	3.78821	24.9222	5.97e-07	0	0.767721	4.29459	11.9253	0.000553775	1	1.64645	3.97479	30.1135	4.07e-08
TMTC2	160335	ENSG00000179104	0	-0.112	3.9	0.22	0.639	0	0.885	3.9	16	6.21e-05	0	-0.497	3.74	3.92	0.0479	0	0.747	3.82	9.78	0.00177	0	0.139	4.01	0.399	0.527	1	1.07	4.04	20.3	6.57e-06
TNFAIP8L3	388121	ENSG00000183578	0	0.178	2.9	0.347	0.556	-1	-1.25	3.15	20.1	7.33e-06	0	-0.535	2.6	2.37	0.124	0	-1.08	3.23	14.8	0.000118	0	0.376	2.99	1.71	0.191	0	-0.428	3.46	2.61	0.106
TNFRSF11B	4982	ENSG00000164761	0	0.924632	2.63232	6.74304	0.00941139	0	0.543601	3.11471	3.40196	0.065119	1	1.61763	3.07509	25.0824	5.49e-07	1	1.3708	3.63767	31.1781	2.35e-08	0	-0.517397	1.89566	1.26667	0.260392	0	-0.662006	2.58172	4.31096	0.0378676
TRIB3	57761	ENSG00000101255	0	-0.251	3.37	0.82	0.365	0	0.0596	2.94	0.0427	0.836	0	-0.118	3.44	0.162	0.688	1	1.74	3.98	48.8	2.87e-12	0	-0.568	3.2	3.96	0.0466	0	0.715	3.31	6.85	0.00887
TTYH3	80727	ENSG00000136295	0	0.231698	5.45234	1.85168	0.173588	0	0.723969	5.07344	14.2717	0.000158228	0	0.235746	5.45192	1.84514	0.17435	0	0.833086	5.14916	18.1186	2.08e-05	0	0.399076	5.53169	6.30699	0.0120263	1	1.01244	5.28064	19.5042	1e-05
TXN	7295	ENSG00000136810	0	0.17	9.07	1.52	0.217	1	1.09	8.89	25.1	5.44e-07	0	0.0918	9.02	0.456	0.5	1	1.02	8.85	18.7	1.55e-05	0	-0.17	8.88	1.23	0.267	0	0.785	8.71	10.3	0.00131
VEGFA	7422	ENSG00000112715	0	-0.155019	3.91235	0.434756	0.509664	0	0.35499	4.02808	2.78198	0.09533	0	0.344318	4.16776	1.702	0.192026	1	1.293	4.61994	42.0061	9.1e-11	0	0.229723	4.09208	1.16627	0.280169	1	1.04741	4.47266	25.1543	5.29e-07
XPOT	11260	ENSG00000184575	0	0.477	4.45	5.98	0.0145	1	1.07	4.78	38.4	5.65e-10	0	-0.053	4.16	0.0654	0.798	1	1.05	4.78	33.8	5.97e-09	0	-0.0589	4.14	0.0794	0.778	0	0.759	4.61	11	0.000895
ZNF296	162979	ENSG00000170684	0	0.646	1.75	1.81	0.178	0	1.9	1.6	10.9	0.000964	0	1.06	1.97	4.52	0.0335	0	1.86	1.58	9.39	0.00218	0	1.07	1.97	5.74	0.0166	1	2.35	1.93	23.5	1.27e-06
ZNF554	115196	ENSG00000172006	0	0.132	1.83	0.082	0.775	-1	-2.01	2.17	24.8	6.39e-07	0	0.462	1.99	1	0.316	0	-0.842	2.49	6.16	0.013	0	-0.477	1.55	0.878	0.349	0	-0.831	2.49	6.28	0.0122
ZNF680	340252	ENSG00000173041	0	0.751986	1.80656	2.40396	0.121028	0	1.15843	2.223	7.59841	0.00584199	0	0.852163	1.85999	3.42459	0.064232	0	0.980955	2.12833	5.03502	0.0248399	0	1.27579	2.09074	9.37344	0.00220151	1	1.6433	2.56602	17.9952	2.21e-05
